# Single cell genomics reveals plastid-lacking Picozoa are close relatives of red algae

**DOI:** 10.1101/2021.04.14.439778

**Authors:** Max E. Schön, Vasily V. Zlatogursky, Rohan P. Singh, Camille Poirier, Susanne Wilken, Varsha Mathur, Jürgen F. H. Strassert, Jarone Pinhassi, Alexandra Z. Worden, Patrick J. Keeling, Thijs J. G. Ettema, Jeremy G. Wideman, Fabien Burki

## Abstract

The endosymbiotic origin of plastids from cyanobacteria gave eukaryotes photosynthetic capabilities and launched the diversification of countless forms of algae. These primary plastids are found in members of the eukaryotic supergroup Archaeplastida. All known archaeplastids still retain some form of primary plastids, which are widely assumed to have a single origin. Here, we used single-cell genomics from natural samples combined with phylogenomics to infer the evolutionary origin of the phylum Picozoa, a globally distributed but seemingly rare group of marine microbial heterotrophic eukaryotes. Strikingly, the analysis of 43 single-cell genomes shows that Picozoa belong to Archaeplastida, specifically related to red algae and the phagotrophic rhodelphids. These picozoan genomes support the hypothesis that Picozoa lack a plastid, and further reveal no evidence of an early cryptic endosymbiosis with cyanobacteria. These findings change our understanding of plastid evolution as they either represent the first complete plastid loss in a free-living taxon, or indicate that red algae and rhodelphids obtained their plastids independently of other archaeplastids.
