## Supplementary Tables and Data for "Single cell genomics reveals plastid-lacking Picozoa are close relatives of red algae": TabS1_assembly_characteristics.xlsx

### Sheet: Sheet1
Assembly	Total length (>= 0 bp)	# contigs (>= 0 bp)	# contigs > 500 bp	Largest contig	Total length > 500 bp	GC (%)	N50	L50	# N's per 100 kbp
COSAG02	108871280	86842	33450	108762	94590539	56.68	7102	3245	0.07
COSAG01	103901123	84114	37701	100484	90114883	59.28	4935	4540	0.09
COSAG06	89280455	85940	32811	58652	74991360	59.55	4825	3858	0.11
SAG31	65814563	51594	23634	62978	57131297	53.51	5453	2575	0.1
COSAG04	47294121	35182	16412	58448	41462256	65.47	6054	1650	0.09
SAG11	43541351	55051	18101	64905	34179679	54.33	3338	2457	0.1
COSAG05	33419962	32352	11724	66591	28050009	55.94	4841	1454	0.09
COSAG03	32473001	43780	13522	29615	25634707	59.2	3166	2060	0.12
SAG22	30413425	25931	11123	62449	26156481	62.47	5151	1214	0.11
SAG33	28001273	25844	10597	192447	23089075	49.56	4890	759	0.1
SAG25	19518912	15742	7166	41698	16812817	59.42	5023	862	0.08
SAG03	2163631	7616	471	32813	956038	61.86	6084	38	0
SAG02	1515072	3269	566	20264	881759	59.16	2542	76	0
SAG37	933037	1590	434	17076	558040	55.82	1650	75	0
SAG07	685649	1366	312	11090	350025	55.04	1179	63	0
SAG05	602732	1390	215	12141	235226	53.05	1082	41	0
SAG10	351237	747	148	7226	164579	52.76	1261	33	0
Assembly	Total length (>= 0 bp)	# contigs (>= 0 bp)	# contigs > 500 bp	Largest contig	Total length > 500 bp	GC (%)	N50	L50	# N's per 100 kbp	included in COSAG	sample ID	sampling location
SAG01	20810931	24719	8851	29954	16892826	59.14	3205	1356	0.13	COSAG03	934-E19_S48	Baltic
SAG02	1515072	3269	566	20264	881759	59.16	2542	76	0		A2-8_S49	Baltic
SAG03	2163631	7616	471	32813	956038	61.86	6084	38	0		A5-5_S50	Baltic
SAG04	25813454	17859	8177	73710	22781141	60.09	6887	828	0.08	COSAG01	CN13ID70sort80A-I7_S8	Pacific
SAG05	602732	1390	215	12141	235226	53.05	1082	41	0		M1-2Apr14sort1A-B12_S9	Pacific
SAG06	502798	1016	203	10777	246120	50.92	1287	37	0	COSAG05	M1-2Apr14sort1A-C12_S12	Pacific
SAG07	685649	1366	312	11090	350025	55.04	1179	63	0		M1-2Apr14sort1A-C4_S10	Pacific
SAG08	24487236	16810	7782	64480	21643136	60.07	6957	759	0.09	COSAG01	M1-2Apr14sort1A-C5_S11	Pacific
SAG09	5210149	5634	2132	16562	4259624	56.48	3496	336	0.16	COSAG02	M1-2Apr14sort1A-E9_S13	Pacific
SAG10	351237	747	148	7226	164579	52.76	1261	33	0		M1-2Apr14sort1A-F14_S14	Pacific
SAG11	43541351	55051	18101	64905	34179679	54.33	3338	2457	0.1		M1-2Apr14sort1A-F18_S15	Pacific
SAG12	19405487	15216	6859	51369	16767786	59.65	5478	773	0.08	COSAG01	M1-2Apr14sort1A-G13_S16	Pacific
SAG13	12177907	10070	4332	55413	10299219	56.48	5934	409	0.08	COSAG01	M1-2Apr14sort1A-H14_S19	Pacific
SAG14	8089839	4826	2052	74306	7241589	55.01	11604	156	0.1	COSAG05	M1-2Apr14sort1A-H15_S20	Pacific
SAG15	15314520	14418	5974	47877	12829363	56.79	4148	841	0.07	COSAG05	M1-2Apr14sort1A-H4_S17	Pacific
SAG16	6343583	12705	2439	18997	4200581	55.96	2882	362	0.05	COSAG02	M1-2Apr14sort1A-H9_S18	Pacific
SAG17	6755622	7159	2325	31805	5546745	56.45	5334	292	0.04	COSAG02	M1-2Apr14sort1A-I5_S21	Pacific
SAG18	12058765	9607	4033	46194	10295757	56.09	6450	405	0.18	COSAG02	M1-2Apr14sort1A-J22_S24	Pacific
SAG19	39717680	28787	13578	56863	34983557	65.75	6355	1302	0.1	COSAG04	M1-2Apr14sort1A-J8_S22	Pacific
SAG20	8941065	8607	3385	56118	7262035	58.1	4615	388	0.11	COSAG01	M1-2Apr14sort1A-J9_S23	Pacific
SAG21	9017896	9424	3191	35607	7303398	56.01	5380	350	0.04	COSAG02	M1-2Apr14sort1A-K10_S25	Pacific
SAG22	30413425	25931	11123	62449	26156481	62.47	5151	1214	0.11		M1-2Apr14sort1A-K20_S26	Pacific
SAG23	8580520	6988	2875	44303	7294175	64.11	6404	287	0.01	COSAG04	M1-2Apr14sort1A-L20_S27	Pacific
SAG24	2443001	2260	584	100484	1935924	43	15199	30	0.05	COSAG01	M1-2Apr14sort1A-L22_S28	Pacific
SAG25	19518912	15742	7166	41698	16812817	59.42	5023	862	0.08		M1-2Apr14sort1A-M5_S29	Pacific
SAG26	18991729	16622	7011	34677	15948793	59.09	5112	798	0.1	COSAG06	M1-2Apr14sort1A-N21_S30	Pacific
SAG27	20508241	16272	6887	56473	17636913	59.76	6174	735	0.07	COSAG06	M1-5May14sort3A-D19_S42	Pacific
SAG28	7109571	13758	2535	25515	4874370	58.08	3471	374	0.08	COSAG06	M1-5May14sort3A-D20_S43	Pacific
SAG29	13755250	10516	4778	57102	12001253	59.5	5337	592	0.12	COSAG01	M1-5May14sort3A-E10_S44	Pacific
SAG30	18602607	16114	6921	56917	15774056	59.62	4806	838	0.09	COSAG06	M1-5May14sort3A-G21_S45	Pacific
SAG31	65814563	51594	23634	62978	57131297	53.51	5453	2575	0.1		M1-5May14sort3A-K7_S46	Pacific
SAG32	23287780	15837	7158	69921	20634625	56.41	7639	685	0.09	COSAG02	M1-5May14sort3A-M19_S47	Pacific
SAG33	28001273	25844	10597	192447	23089075	49.56	4890	759	0.1		M2-5May14sort1A-H9_S31	Pacific
SAG34	745831	1441	329	16157	395557	56.98	1370	63	0	COSAG02	M2-5May14sort2A-D13_S32	Pacific
SAG35	8393415	8720	2988	33052	6838485	56.22	4726	376	0.09	COSAG02	M2-5May14sort2A-E17_S33	Pacific
SAG36	8052977	9517	2946	41077	6316800	59.25	4795	304	0.08	COSAG06	M2-5May14sort2A-E19_S34	Pacific
SAG37	933037	1590	434	17076	558040	55.82	1650	75	0		M2-5May14sort2A-G6_S35	Pacific
SAG38	10805430	13428	3825	32397	8699136	55.31	4312	548	0.11	COSAG05	M2-5May14sort2A-G9_S36	Pacific
SAG39	31067447	25251	11004	50023	26670509	59.84	5723	1138	0.12	COSAG06	M2-5May14sort2A-H8_S37	Pacific
SAG40	13461341	19138	5453	28887	10447560	59.33	3301	794	0.05	COSAG03	M2-5May14sort2A-L8_S38	Pacific
SAG41	4301939	6307	1769	16842	3099257	56.34	2956	279	0.06	COSAG02	M2-5May14sort2A-M10_S39	Pacific
SAG42	23827896	18035	8125	51158	20741946	60.07	5889	886	0.12	COSAG01	M2-5May14sort2A-N4_S40	Pacific
SAG43	47513369	27395	12495	93538	42833191	57.1	10717	1011	0.07	COSAG02	M2-5May14sort2A-N5_S41	Pacific
