## Supplementary Tables and Data for "Single cell genomics reveals plastid-lacking Picozoa are close relatives of red algae": TabS2_added_genomes.xlsx

### Sheet: Sheet1
Ancyromonas_sigmoides	CRuMs	https://academic.oup.com/gbe/article/10/2/427/4817507
Diphylleia_rotans	CRuMs	https://academic.oup.com/gbe/article/10/2/427/4817507
Fabomonas_tropica	CRuMs	https://academic.oup.com/gbe/article/10/2/427/4817507
Nutomonas_longa	CRuMs	https://www.sciencedirect.com/science/article/pii/S0960982215008878
Rigifila_ramosa	CRuMs	https://academic.oup.com/gbe/article/10/2/427/4817507
Palpitomonas_bilix	Cryptista
Roombia_truncata	Cryptista
Goniomonas_avonlea	Cryptomonads	https://bmcbiol.biomedcentral.com/articles/10.1186/s12915-018-0593-5
Cyanophora_paradoxa	Glaucophyta	https://academic.oup.com/dnaresearch/article/26/4/287/5490643, http://cyanophora.rutgers.edu/cyanophora_v2018/
Hemimastix_kukwesjijk	Hemimastigophora	https://www.nature.com/articles/s41586-018-0708-8, https://datadryad.org/stash/dataset/doi:10.5061/dryad.n5g39d7 #
Spironema_sp_BW2	Hemimastigophora	https://www.nature.com/articles/s41586-018-0708-8
Andalucia_godoyi	Jakobids	https://bmcbiol.biomedcentral.com/articles/10.1186/s12915-020-0741-6
Gefionella_okellyi	Malawimonads	https://royalsocietypublishing.org/doi/10.1098/rsos.171707
Carpediemonas_membranifera	Metamonada	https://www.nature.com/articles/s41559-017-0092
Chilomastix_cuspidata	Metamonada	https://www.nature.com/articles/s41559-017-0092
Dysnectes_brevis	Metamonada	https://www.nature.com/articles/s41559-017-0092
Rhodelphis_limneticus	Rhodelphidia	https://www.nature.com/articles/s41586-019-1398-6, https://datadryad.org/stash/dataset/doi:10.5061/dryad.tr6d8q2
Rhodelphis_marinus	Rhodelphidia	https://www.nature.com/articles/s41586-019-1398-6, https://datadryad.org/stash/dataset/doi:10.5061/dryad.tr6d8q2
Gracilariopsis_chorda	Rhodophyta	https://academic.oup.com/mbe/article/35/8/1869/4982564
Porphyridium_purpureum	Rhodophyta	https://www.nature.com/articles/s41467-019-12779-1, http://porphyra.rutgers.edu/bindex.php
