## Supplementary Tables and Data for "Single cell genomics reveals plastid-lacking Picozoa are close relatives of red algae": TabS4_topology_test.xlsx

### Sheet: Sheet1
Tree	logL	deltaL	bp-RELL	p-KH	p-SH	p-WKH	p-WSH	c-ELW	p-AU
(Picozoa),(Rhodelphis,Rhodophyta)	-3.5761e+06	0	0.787	0.792	1	0.792	1	0.786	0.822
(Picozoa),(Rhodophyta)	-3.57612e+06	14.914	0.203	0.208	0.769	0.208	0.607	0.203	0.237
(Picozoa),(Rhodelphis)	-3.57613e+06	30.624	0.0099	0.031	0.628	0.031	0.162	0.0103	0.0268
(Picozoa),(Viridiplantae,Glaucophyta)	-3.5763e+06	200.84	0	0	0	0	0	2.15e-48	5.52e-55
(Picozoa),(Glaucophyta)	-3.57639e+06	292.91	0	0	0	0	0	1.26e-75	1.1e-06
(Picozoa),(Viridiplantae)	-3.57637e+06	263.56	0	0	0	0	0	1.47e-56	9.63e-43
(Picozoa),(Archaeplastida)	-3.5763e+06	197.74	0	0	0	0	0	4.52e-43	3.55e-56
(Picozoa),(Telonemia)	-3.57641e+06	308.69	0	0	0	0	0	7.04e-55	2.07e-08
(Picozoa),(Telonemia,Rhizaria,Stramenopila,Alveolata)	-3.57645e+06	352.4	0	0	0	0	0	5.42e-76	2.45e-07
(Picozoa),(Cryptista)	-3.57631e+06	212.87	0	0	0	0	0	1.7e-43	8.25e-61
(Picozoa,Cryptista),(Rhodophyta,Rhodelphis)	-3.57629e+06	186.66	0	0	0.0005	0	0	1.84e-11	5.49e-79
(Picozoa,Cryptista),(Rhodophyta)	-3.57656e+06	461.99	0	0	0	0	0	6.27e-118	2.51e-33
(Picozoa,Cryptista),(Viridiplantae,Glaucophyta)	-3.57635e+06	247.37	0	0	0	0	0	1.78e-35	2.78e-36
(Picozoa,Cryptista),(Glaucophyta)	-3.57651e+06	403.27	0	0	0	0	0	9.38e-88	1.08e-57
(Picozoa,Cryptista),(Viridiplantae)	-3.57646e+06	359.34	0	0	0	0	0	9.78e-75	0.00222
