## Supplementary Tables and Data for "Single cell genomics reveals plastid-lacking Picozoa are close relatives of red algae": TabS5_Picozoa_SAG_mitos.xlsx

### Sheet: Sheet1
Table SX. SAGs containing mitochondrial genome contigs
	"+/-"	# contigs >5kb	kb	Notes
Single SAG01	-	-	-	-
Single SAG02	-	-	-	-
Single SAG03	+	0	-	-
Single SAG04	+	0	-	-
Single SAG05	-	-	-	-
Single SAG06	-	-	-	-
Single SAG07	-	-	-	-
Single SAG08	+	1	52	SAG12 - Coassembled = circular
Single SAG09	-	-	-	-
Single SAG10	-	-	-	-
Single SAG11	+	2	46	No Close relative for co-assembly
Single SAG12	+	3	43	SAG08 - Coassembled = circular
Single SAG13	+	0	-	-
Single SAG14	+	0	-	-
Single SAG15	+	0	-	-
Single SAG16	-	-	-	-
Single SAG17	+	1	5.5	-
Single SAG18	-	-	-	-
Single SAG19	+	2	38	No Close relative for co-assembly
Single SAG20	-	-	-	-
Single SAG21	+	0	-	-
Single SAG22	+	1	65	COMPLETE
Single SAG23	+	0	-
Single SAG24	+	0	-
Single SAG25	-	-	-
Single SAG26	-	-	-
Single SAG27	+	1	6
Single SAG28	+	0	-
Single SAG29	+	0	-
Single SAG30	+	0	-
Single SAG31	+	0	-
Single SAG32	-	-	-
Single SAG33	+	0	-
Single SAG34	-	-	-	-
Single SAG35	+	0	-
Single SAG36	-	-	-
Single SAG37	+	-	-
Single SAG38	-	-	-	-
Single SAG39	+	2	21
Single SAG40	-	-	-	-
Single SAG41	+	2	14
Single SAG42	+	1	8
Single SAG43	+	1	54	Near complete
Total number	26
Percentage	0.604651
Table SX. The Picozoan MS584-11 mitochondrial genome was used as a BLAST query into the 43 picozoan SAGs. Putative mitochondrial contigs were retrieved and used as queries into the NCBI nr database. If the top hit retrieved was MG202007.1, we considered the query sequence to be a bona fide mitochondrial contig.
