## Supplementary Tables and Data for "Single cell genomics reveals plastid-lacking Picozoa are close relatives of red algae": TabS6_plastid_genes.xlsx

### Sheet: Sheet1
Process	Homologue
Fatty Acid Biosynthesis (FASII)	fabD
Fatty Acid Biosynthesis (FASII)	fabF
Fatty Acid Biosynthesis (FASII)	fabI
Fatty Acid Biosynthesis (FASII)	fabZ
Fatty Acid Biosynthesis (FASII)	fabH
Fe-S Cluster Assembly	NifU
Fe-S Cluster Assembly	sufB
Fe-S Cluster Assembly	sufC
Fe-S Cluster Assembly	sufD
Fe-S Cluster Assembly	sufE
Fe-S Cluster Assembly	sufS
Heme Synthesis	hemB
Heme Synthesis	hemD
Heme Synthesis	hemE
Heme Synthesis	hemF
Heme Synthesis	hemH
Heme Synthesis	hemY
Heme Synthesis	ALAS
Protein Import	TIC20
Protein Import	TIC22
Protein Import	TIC32
Protein Import	TOC75
Fe-S Cluster Assembly	plastid_ISCA_like
Isoprenoid Synthesis (MEP/DOXP Pathway)	ispD
Isoprenoid Synthesis (MEP/DOXP Pathway)	ispE
Isoprenoid Synthesis (MEP/DOXP Pathway)	ispF
Isoprenoid Synthesis (MEP/DOXP Pathway)	ispG
Isoprenoid Synthesis (MEP/DOXP Pathway)	ispH
Fe-S Cluster Assembly	FNR
Isoprenoid Synthesis (MEP/DOXP Pathway)	dxr
Isoprenoid Synthesis (MEP/DOXP Pathway)	dxs
Fatty Acid Biosynthesis (FASII)	ACC
Protein Import	Cpn60
Cluster ID	Rhodelphis plastid protein annotation
OG0000032	DNAk
OG0000041	ABC transporter
OG0000051	ABC transporter
OG0000054	Folate Carrier
OG0000067	Tic32
OG0000193	Pyruvate kinase
OG0000220	Peroxiredoxin
OG0000224	dihydropyrimidine dehydrogenase [NADP(+)]
OG0000264	GroEL
OG0000272	SufS
OG0000295	phosphoenolpyruvate phosphate translocator 2/PEP triose transporter/Xylulose 5-phosphate transporter
OG0000301	Malic enzyme
OG0000329	ALAS (mitochondrial)
OG0000360	DNA-damage-repair toleration protein DRT111
OG0000380	9-cis-epoxycarotenoid dioxygenase
OG0000465	inorganic pyrophosphatase
OG0000546	Acetolactate synthase, large subunit
OG0000547	Triosephosphate isomerase
OG0000595	SufE
OG0000606	Transketolase
OG0000612	Glutamate 5-kinase
OG0000654	NifU
OG0000667	Uridine kinase-like protein
OG0000670	Glucose-6-phosphate 1-dehydrogenase
OG0000731	Ferredoxin
OG0000754	NADP-dependent glutamate dehydrogenase
OG0000831	arogenate dehydrogenase 2
OG0000861	folylpolyglutamate dihydrofolate synthase
OG0000886	HemE
OG0000932	Ribulose-phosphate 3-epimerase
OG0001069	Transaldolase
OG0001103	Stromal processing peptidase
OG0001109	Sodium pyruvate cotransporter BASS2
OG0001145	Adenine phosphoribosyltransferase
OG0001152	Reticulata-related 4
OG0001198	SufD/SufB
OG0001235	6-phosphogluconolactonase
OG0001243	Ferredoxin reductase
OG0001292	6-phosphogluconate dehydrogenase
OG0001341	Ribose 5-phosphate isomerase
OG0001489	HemF
OG0001594	Alanine-glyoxylate aminotransferase
OG0001602	HemH
OG0001603	Ycf19
OG0001653	ClpS
OG0001706	uncharacterized protein At1g32220, chloroplastic-like
OG0001743	HemB
OG0001778	biotin-protein ligase 2-like isoform X1
OG0001897	HemY
OG0001936	HemC
OG0002121	ATP ADP translocase
OG0002274	Tic20-II
OG0002603	Toc75-like
OG0002899	Acetolactate synthase, small subunit
OG0003301	SufC
OG0003425	Dicarboxylate transporter
OG0003560	Tic22-like
OG0003583	D-glycerate 3-kinase
OG0004924	HemD
OG0006901	Ycf38
OG0013371	Hexose transporter
OG1922236	HemH
