## Supplementary Tables and Data for "Single cell genomics reveals plastid-lacking Picozoa are close relatives of red algae": TabS8_EGT_LGT_results.xlsx

### Sheet: Sheet1
Taxon	plastid status	EGT	LGT	EGT/LGT Ratio
Rattus norvegicus	no plastid ancestry	0	15	0
Neurospora crassa	no plastid ancestry	0	35	0
Dictyostelium discoideum	no plastid ancestry	1	29	0.0344828
Tetrahymena thermophila	no plastid ancestry	1	23	0.0434783
Thecamonas trahens	no plastid ancestry	1	13	0.0769231
Picozoa		16	99	0.161616
Goniomonas pacifica	no plastid ancestry	18	90	0.2
Telonema subtile	no plastid ancestry	15	62	0.241935
Hematodinium sp SG-2012	plastid loss	10	28	0.357143
Phytophthora capsici	no plastid ancestry	6	15	0.4
Rhodelphis	non-photosynthetic plastid	14	32	0.4375
Spumella bureschii JBL14	non-photosynthetic plastid	31	25	1.24
Cryptomonas paramecium	non-photosynthetic plastid	34	25	1.36
Cryptosporidium muris	plastid loss	3	2	1.5
Alexandrium tamarense	photosynthetic plastid	218	93	2.34409
Paraphysomonas bandaiensis	non-photosynthetic plastid	12	5	2.4
Paulinella chromatophora	photosynthetic plastid	160	49	3.26531
Cyanophora paradoxa	photosynthetic plastid	228	55	4.14545
Vitrella brassicaformis	photosynthetic plastid	130	24	5.41667
Emiliania huxleyi	photosynthetic plastid	177	32	5.53125
Toxoplasma gondii	non-photosynthetic plastid	17	3	5.66667
Bigelowiella natans	photosynthetic plastid	161	23	7
Guillardia theta	photosynthetic plastid	143	20	7.15
Polytomella parva	non-photosynthetic plastid	58	8	7.25
Helicosporidium sp ATCC50920	non-photosynthetic plastid	59	8	7.375
Galdieria sulphuraria	photosynthetic plastid	168	19	8.84211
Mallomonas sp CCMP3275	photosynthetic plastid	89	9	9.88889
Ochromonadales sp CCMP2298	photosynthetic plastid	110	10	11
Leptocylindrus danicus	photosynthetic plastid	151	12	12.5833
Pedospumella elongata	non-photosynthetic plastid	19	1	19
Dinobryon sp UTEXLB2267	photosynthetic plastid	122	4	30.5
Chloropicon primus	photosynthetic plastid	225	4	56.25
Arabidopsis thaliana	photosynthetic plastid	313	0	inf
